# Enhancing precision medicine for patients with breast cancer brain metastases through functional drug testing

**DOI:** 10.64898/2026.04.18.719400

**Authors:** Ellen Wold, Nathan Merrill, Habib Serhan, Aaron Udager, Chia Jen Liu, Ning Gu, Liwei Bao, Zhaoping Qin, Xu Cheng, Peter Ulintz, Jason Heth, Matthew Soellner, Sofia D. Merajver, Aki Morikawa

## Abstract

Patient-derived organoids from breast cancer brain metastases enable real-time drug sensitivity testing integrated with genomic profiling. Drug response varied by subtype and molecular alterations. PI3K inhibitors showed activity regardless of PIK3CA mutation status. Pronounced tumor heterogeneity highlighted the urgent need for effective therapies personalized for each patient. Functional assays and molecular matching can help tailor therapy for patients who need the most effective next treatment quickly and warrant further translational evaluation to address this unmet need.
