## Supplemental 1 for "Enhancing precision medicine for patients with breast cancer brain metastases through functional drug testing"

### Sheet: Sheet1
PDO ID	Primary Tumor Subtype	Brain Metastasis Subtype	Sites of Extracranial Metastasis	Radiation or Surgery BEFORE Resection	Neoadjuvant / Adjuvant Therapy	Systemic Therapy for Metastatic Disease BEFORE Resection	Systemic Therapy AFTER Resection	Age at Breast Cancer Dx (Years)	Age at Metastatic Disease Dx (Years)	Age at Brain Met Dx (Years)	Age at Time of Resection (Years)	Alive / Dead	Time from Resection to Death (Months)
BC18	HR+/HER2+	HR- /HER2+	lymph nodes, bone, leptomeninges	none	doxorubicin, cyclophosphamide, paclitaxel, trastuzumab, pertuzumab, anastrazole	none	tucatinib, capecitabine, trastuzumab (systemic), trastuzumab (intrathecal), topotecan (intrathecal), Trastuzumab deruxtecan. Also diagnosed with metastatic melanoma & received ipi/nivo before going hospice	54	54	58	58	Dead	36
BC19	HR+/HER2+	HR+/HER2+	bone, lung	SRS, Laser ablation	none	docetaxel, trastuzumab, pertuzumab, letrozole	letrozole, pertuzumab, trastuzumab, pembrolizumab, capecitabine, tucatinib	58	58	60	62	Alive	-
BC20	HR+/HER2+	HR+/HER2+	lymph nodes, lung, bone, liver	none	none	docetaxel, trastuzumab, pertuzumab	pertuzumab, trastuzumab, SGNTUC-016 clinical trial	30	30	30	30	Alive	-
BC21	HR+/HER2-	HR+/HER2-	bone and liver	surgery, SRS	doxorubicin, cyclophosphamide, paclitaxel, leuprolide, exemetstane	none	Abemaciclib, letrozole, capecitabine	30	30	31	32	Dead	24
BC22	HR-/HER2-	HR-/HER2-	lymph nodes, lung	none	docetaxel, cyclophosphamide	nab-pacitaxel, azetolizumab	Atezolizumab, capecitabine	54	57	58	58	Dead	12
BC23	HR+/HER2+	HR+/HER2+	liver	none	doxorubicin, cyclophosphamide, docetaxel , trastuzumab, pertuzumab, tamoxifen, anastrozole	fulvestrant, leuprolide, trastuzumab	fulvestrant, leuprolide, trastuzumab, docetaxel, pertuzumab, letrozole, leuprolide, pertuzumab/trastuzumab/hyaluronidase-zzxf, Trastuzumab deruxtecan	28	33	33	33	Alive	-
BC24	HR-/HER2+	HR-/HER2+	lymph nodes	surgery, SRS	doxorubicin, cyclophosphamide, docetaxel, trastuzumab, pertuzumab	neratinib, capecitabine, lapatinib	trastuzumab and hyaluronidase-oysk, capecitabine, tucatinib, gemcitabine, Trastuzumab deruxtecan	54	54	56	60	Alive	-
BC25	HR-/HER2-	HR-/HER2-	bone, lung, lymph nodes	none	doxorubicin, cyclophosphamide, nab-paclitaxel, capecitabine, and bevacizumab	gemcitabine, cisplatin, paclitaxel, eribulin	gemcitabine, pembrolizumab	47	57	61	61	Dead	9
BC26	HR-/HER2-	HR-/HER2-	lung, bone, lymph nodes	WBRT	none	nab-paclitaxel	none	64	64	65	65	Dead	1
BC27	HR-/HER2-	HR-/HER2-	lymph nodes, liver, lung	none	none	Atezolizumab, paclitaxel, sacituzumab govitecan, doxorubicin	none	38	38	39	39	Dead	1
BC28	HR-/HER+	HR-/HER2+	lymph nodes	none	doxorubicin, cyclophosphamide, paclitaxel, trastuzumab, pertuzumab, anastrazole, exemestane, trastuzumab emtansine	none	trastuzumab and hyaluronidase-oysk, tucatinib, capecitabine, gemcitabine, trastuzumab deruxtecan, bevacizumab	32	32	32	34	Alive	-
BC29	HR+/HER2+	HR+/HER2-	liver, lymph nodes, lung, bone	none	doxorubicin, cyclophosphamide, paclitaxel, trastuzumab, pertuzumab, anastrazole	fulvestrant, trastuzumab, goserelin, ado-trastuzumab emtansine, pertuzumab, vinorelbine, gemcitabine, paclitaxel, capecitabine	paclitaxel, trastuzumab and hyaluronidase-oysk, paclitaxel, carboplatin, tucatinib, trastuzumab deruxtecan	31	31	38	38	Dead	10
BC30	HR-/HER2-	HR-/HER2-	leptomeninges, liver, lymph nodes, bone, lung	SRS, Laser ablation	doxorubicin, cyclophosphamide	none	Paclitaxel	39	40	40	40	Dead	5
BC31	HR-/HER2+	HR-/HER2+	none	none	nab-paclitaxel, docetaxel, carboplatin, trastuzumab, pertuzumab	none	Trastuzumab deruxtecan	53	55	55	55	Dead	25
BC32	HR+/HER2-	HR-/HER2-	leptomeninges, lung, lymph nodes	none	doxorubicin, carboplatin, paclitaxel, capecitabine	none	pembrolizumab, paclitaxel, capecitabine, Trastuzumab deruxtecan, Sacituzumab govitecan	59	62	62	62	Dead	14
BC34	HR-/HER2+	HR-/HER2+	lymph nodes, lung	none	taxotere, Carboplatin, trastuzumab, pertuzumab, tamoxifen	trastuzumab, pertuzumab, trastuzumab emtansine, lapatinib	Lapatinib, trastuzumab	50	50	55	55	Alive	-
BC35	HR+/HER2+	HR-/HER2+	bone, lung, lymph nodes	none	adjuvant chemo regimen uknown, tamoxifen, exemestane	docetaxel, trastuzumab, pertuzumab	trastuzumab	46	66	72	72	Alive	-
BC36	HR+/HER2-	HR+/HER2-	lymph nodes, bone	none	none	fulvestrant, palbociclib, capecitabine, alpelisib	none	66	66	71	71	Dead	1
BC38	HR+/HER2+	HR+/HER2+	liver, lymph nodes, bone	SRS	none	trastuzumab, pertuzumab, paclitaxel, capecitabine, tucatinib	Trastuzumab deruxtecan	35	35	36	40	Alive	-
